# AHR agonist ITE boosted PD1 antibody’s effects by inhibiting myeloid-derived cells suppressive cells in an orthotopic mouse glioma model

**DOI:** 10.1101/2022.03.14.484219

**Authors:** Lijiao Zhao, Yunlong Ma, Qiuting Shu, Hui Sun, Jing Lu, Pei Gong, Fanhua Meng, Fang Wan

## Abstract

Glioblastoma is a “cold“ tumor lacking T cell infiltration and tryptophan metabolites such as kynurenine function as an immune suppressor by binding to aryl hydrocarbon receptor(AHR). Hence AHR antagonists have been developed and some shown to activate the immune response in IDO over-expressing cancer models. Paradoxically, AHR has been reported to block glioma cell invasion like a tumor suppressor, and how to target AHR in cancer remains an open question. We previously discovered that an AHR agonist ITE can effectively inhibit glioma invasion. Here we report that ITE combined with PD1 antibody significantly increased the infiltration of CD8+ T cells while reducing that of the myeloid-derived suppressive cells (MDSCs), extending mouse survival. To identify factors that possibly mediated ITE’s effects, we analyzed RNA-seq data and discovered that ITE significantly down-regulated IL11, a known MDSC regulator. In contrast, kynurenine upregulated IL11, further supporting IL11 as an AHR target. Moreover, ITE inhibited IL11’s induction of MDSC from mouse PBMC in vitro, supporting that IL11 might mediate ITE’s MDSC regulation effects. The discovery of ITE’s immune-activating effects highlighted the complexity of AHR’s signaling in cancers. The unexpected increase in STAT3, downstream of IL11 provided clues for combination therapy development.
