## Supplementary material for "AHR agonist ITE boosted PD1 antibody’s effects by inhibiting myeloid-derived cells suppressive cells in an orthotopic mouse glioma model": table 3 RNAseq data of immunelate genes

### Sheet: Sheet1
Gene name	DMSO	10nM ITE	LOG2	readD4	readI4
Il22ra2	0.0534482	0.00966173	-2.46779	5	1
Il1rl1	0.0457082	0.00826258	-2.46779	5	1
Il9r	0.0358106	0.010789	-1.73082	3	1
Il6	0.230377	0.132506	-0.797937	11	7
Il34	2.29414	1.5431	-0.572125	86	64
Il11	0.653945	0.443296	-0.560898	36	27
Il13ra2	0.657427	0.480424	-0.452522	47	38
Il4	2.35474	1.78778	-0.397399	50	42
Il6st	30.2587	23.3887	-0.371537	3225	2758
Il20rb	4.47214	3.64524	-0.294952	275	248
Il25	0.276062	0.226833	-0.283364	11	10
Il6ra	4.90731	4.14537	-0.243432	1101	1029
Il17ra	8.15351	6.91429	-0.237839	1360	1276
Il13ra1	1.33082	1.15083	-0.209637	185	177
Il1rapl1	0.133909	0.121033	-0.145861	22	22
Il17rb	0.262363	0.237134	-0.145861	18	18
LOC100861969	0.0411128	0.0371594	-0.145861	2	2
Irak3	1.72023	1.57837	-0.124166	132	134
Ilf3	94.3278	87.5053	-0.108312	8040	8252
Il15ra	19.4054	18.0435	-0.104979	835	859
Tirap	10.6468	9.90683	-0.10393	746	768
Irak4	9.97578	9.28944	-0.102838	925	953
Il1rap	99.3988	93.4591	-0.0888924	10527	10951
Nfil3	15.4206	14.867	-0.0527512	1170	1248
Irak1	96.5245	95.1036	-0.021396	5527	6025
Il17d	9.0127	8.96064	-0.00835712	430	473
Il17rc	27.9325	28.2634	0.0169898	1113	1246
Irak2	6.10027	6.17328	0.0171639	326	365
Il10rb	6.66196	6.79882	0.0293393	364	411
Sigirr	17.4746	18.1013	0.0508313	801	918
Irak1bp1	9.96323	10.4454	0.0681838	619	718
Il4ra	4.50856	4.77869	0.0839492	388	455
Il33	7.63808	8.10023	0.0847523	375	440
Il16	13.9898	15.2112	0.120764	1271	1529
Ilf2	48.4169	53.9988	0.157416	3659	4515
Il18	11.7736	13.9229	0.241896	347	454
Il15	33.4052	39.6987	0.249021	937	1232
Il11ra1	12.1655	14.6917	0.272205	595	795
Il7	0.30124	0.369513	0.294712	28	38
Il2rb	0.221261	0.294714	0.413567	19	28
Il27ra	2.6428	3.55935	0.429548	202	301
Il21	0.0944513	0.134151	0.506216	7	11
Il17f	0.701824	1.02702	0.549285	21	34
Il18bp	3.32894	4.93963	0.56934	187	307
Il1a	0.0405817	0.0733587	0.854139	3	6
Il2rg	0.0256757	0.0696202	1.4391	1	3
Il12rb2	0.0190802	0.0689818	1.85414	2	8
Il23a	0.0519508	0.187821	1.85414	3	12
Il17c	0.111416	0.503512	2.17607	3	15
Il17re	0.0127948	0.0578222	2.17607	1	5
Il11ra2	0.0616691	0.297275	2.26918	3	16
Il1bos	0.013886	0.0753042	2.4391	1	6
Il1f9	0.0648125	0	#NUM!	4	0
Il1b	0.0330479	0	#NUM!	1	0
Il5	0.0868664	0	#NUM!	5	0
Il20	0.0646555	0	#NUM!	2	0
Il2	0.0233416	0	#NUM!	1	0
Il17b	0.154351	0	#NUM!	4	0
Cxcr5	0.222029	0.0535144	-2.05275	15	4
Ccr6	0.242244	0.134738	-0.8463	13	8
Cxcl12	0.0236796	0.0142684	-0.730823	3	2
Cnot1	111.065	84.6115	-0.392478	13002	10959
Ccr10	1.71727	1.52417	-0.172092	111	109
Cnot10	28.0502	25.3225	-0.147594	2498	2495
Cx3cr1	0.00702519	0.00634965	-0.145861	1	1
Cnot6	139.469	126.818	-0.137186	12436	12511
Cnot9	73.5805	68.5559	-0.102043	4475	4613
Cnot6l	35.7344	33.6086	-0.0884839	3007	3129
Cnot11	26.304	25.4632	-0.0468666	2309	2473
Cnot3	38.5738	37.4633	-0.0421431	2710	2912
Cxcl9	0.180203	0.177681	-0.0203298	11	12
Cnot2	111.457	110.383	-0.0139765	5589	6124
Cnot8	91.4657	93.8227	0.0367054	4381	4972
Cxcl11	0.188747	0.197533	0.0656435	19	22
Ccrl2	0.834972	0.88786	0.0886046	51	60
Cnot7	46.8363	49.8691	0.0905209	2859	3368
Cnot4	11.0352	12.9485	0.230671	1234	1602
Cxcl10	467.968	558.355	0.254773	21994	29034
Ackr3	10.7273	12.9369	0.270211	697	930
Ccr9	0.02816	0.0381782	0.439102	4	6
Ccr2	0.0736221	0.126431	0.780139	10	19
Cxcr1	0.228051	0.393505	0.787025	11	21
Gpr35	0.0110616	0.0199959	0.854139	1	2
Ccr7	0.0134999	0.0244034	0.854139	1	2
Cxcl16	0.540887	0.990616	0.872998	38	77
Cxcl2	1.02249	2.11492	1.04852	52	119
Xcr1	0.0179897	0.0379396	1.07653	3	7
Cxcr6	0.0280786	0.0634464	1.17607	2	5
Cxcl15	0.0125542	0.0453879	1.85414	1	4
Cxcl1	0.0189113	0.102557	2.4391	1	6
Nccrp1	0.0174414	0.252227	3.85414	1	16
Cxcl5	0.0155339	0	#NUM!	1	0
Cxcl17	0.035089	0	#NUM!	1	0
Ccr5	0.0591423	0	#NUM!	4	0
Cd247	0.0608956	0.01376	-2.14586	4	1
Cd59b	0.136937	0.0412564	-1.73082	3	1
Cd27	0.569569	0.181694	-1.64836	17	6
Cd5	0.0258122	0.0116651	-1.14586	2	1
Cd160	0.0259754	0.0117388	-1.14586	2	1
Cd79b	0.0406744	0.0183816	-1.14586	2	1
Cd3g	0.846426	0.601098	-0.493784	42	33
Cd40	1.18132	1.02324	-0.207261	48	46
Cdk5rap2	42.129	37.0392	-0.185761	5279	5135
Cd28	0.0117945	0.0106603	-0.145861	1	1
Cd109	64.5218	59.7262	-0.111424	8776	8988
Cd2ap	26.3763	24.7653	-0.090922	5333	5540
Cd276	38.6851	36.9679	-0.0655054	2741	2898
Cdk2ap1	243.418	235.35	-0.0486292	8104	8669
Cd44	86.1027	83.7423	-0.0401016	9006	9691
Cd48	1.92543	1.87768	-0.0362362	76	82
Cd83	1.30173	1.27026	-0.0353023	113	122
Cd2bp2	52.0878	51.2407	-0.0236547	3439	3743
Cd47	76.8225	75.634	-0.0224943	8838	9627
Cd164	173.27	173.001	-0.00223879	9305	10279
Cd99l2	33.2019	33.2874	0.0037077	2728	3026
Cd38	0.205801	0.209263	0.0240644	16	18
Cd274	1.82835	1.87909	0.0394944	248	282
Cd34	2.69097	2.78438	0.0492304	221	253
Cdkal1	10.198	10.564	0.0508714	705	808
Cd36	0.287126	0.297963	0.0534482	27	31
Cd82	10.6079	11.0629	0.0605902	377	435
Cd3eap	20.7318	21.6755	0.0642185	1059	1225
Cd320	27.1557	28.7871	0.084168	1319	1547
Cd151	223.086	237.258	0.0888515	8179	9624
Cd3e	0.672449	0.725422	0.109396	31	37
Cd63	537.782	587.265	0.126992	24530	29637
Cd300a	0.115098	0.126322	0.134247	14	17
Cd24a	10.4611	11.4896	0.135284	409	497
Cd37	5.01612	5.54879	0.145602	201	246
Cd248	0.083446	0.0942773	0.176067	8	10
Cdk5rap3	59.6062	67.7783	0.185362	2259	2842
Cd68	3.96325	4.54754	0.198404	141	179
Cd14	12.2472	14.309	0.22447	721	932
Cd1d1	6.51608	7.64043	0.229648	296	384
Cd81	104.661	122.963	0.232507	3845	4998
Cd9	438.715	517.055	0.237032	15986	20845
Cd4	0.0610116	0.0735263	0.269177	3	4
Cd302	13.2082	16.5582	0.326104	646	896
Cd59a	1.41852	1.92318	0.439102	74	111
Cd46	1.3291	1.82675	0.458838	121	184
Cd72	1.03723	1.56976	0.5978	43	72
Cd200	0.818923	1.7447	1.09118	28	66
Cd200r3	0.0941563	0.204245	1.11717	5	12
Cd177	0.127307	0.31643	1.31357	8	22
Cd74	0.100841	0.328119	1.70214	5	18
Cd79a	0.0183272	0.132519	2.85414	1	8
Cd52	0.0571793	0	#NUM!	1	0
Cd164l2	0.171998	0	#NUM!	4	0
Cd3d	0.181899	0	#NUM!	5	0
